# Molecular evolution and developmental expression of melanin pathway genes in Lepidoptera

**DOI:** 10.1101/2020.03.11.987669

**Authors:** Muktai Kuwalekar, Riddhi Deshmukh, Ajay Padvi, Krushnamegh Kunte

## Abstract

Pigmentation is involved in a wide array of biological functions across insect orders, including body patterning, thermoregulation, and immunity. The melanin pathway, in particular, has been characterized in several species. However, molecular evolution of the genes involved in this pathway is poorly characterized, and their roles in pigmentation of early developmental stages are just beginning to be explored in non-model organisms. We traced the molecular evolution of six melanin pathway genes in 53 species of Lepidoptera covering butterflies and moths, and representing over 100 million years of diversification. We compared the rates of synonymous and nonsynonymous substitutions within and between these genes to study signatures of selection at the level of individual sites, genes, and branches of the gene tree. We found that molecular evolution of all six genes was governed by strong purifying selection. Yet, a number of sites showed signs of being under positive selection, including in the highly conserved domain regions of three genes. Further, we traced the expression of these genes across developmental stages, tissues, and sexes in the *Papilio polytes* butterfly using a developmental transcriptome dataset. We observed that the expression patterns of the genes in *P. polytes* largely reflected their known tissue-specific function in other species. The expression of sequentially acting genes in the melanin pathway was correlated. Interestingly, four out of six melanin pathway genes (*ebony, pale, aaNAT*, and *DDC*) showed a sexually dimorphic pattern of developmental heterochrony; i.e., females showed peak activity much earlier in pupal development compared to that of males. Our evolutionary and developmental analyses suggest that the vast diversity of wing patterning and pigmentation in Lepidoptera may have been aided largely by differential developmental regulation of genes in a highly conserved pathway, in which the sequence evolution of individual genes is highly constrained.
