## Supplementary material for "Molecular evolution and developmental expression of melanin pathway genes in Lepidoptera": Table S2: Species list and genome details

### Sheet: Sheet1
Superfamily	Family	All species	aaNAT	ebony	black	ddc	tan	pale	genome sources	Accession number/links
Papilionoidea	Hesperiidae	Achalarus lyciades	✓	✓	✓	✓	✓	✓	ncbi	GCA_002930495.1
Papilionoidea	Nymphalidae	Agraulis vanillae		✓		✓	✓	✓	lepbase	http://download.lepbase.org/v4/sequence/Agraulis_vanillae_helico3_-_scaffolds.fa.gz
Pyraloidea	Pyralidae	Amyelois transitella	✓		✓	✓	✓	✓	ncbi	GCA_001186105.1
Bombycoidea	Saturniidae	Antheraea yamamai	✓	✓	✓	✓	✓		GigaDB	ftp://parrot.genomics.cn/gigadb/pub/10.5524/100001_101000/100382/AY.fasta	ftp://parrot.genomics.cn/gigadb/pub/10.5524/100001_101000/100382/AY.fasta
Papilionoidea	Nymphalidae	Bicyclus anynana	✓	✓	✓	✓	✓	✓	ncbi	GCA_900239965.1
Bombycoidea	Bombycidae	Bombyx huttoni		✓					ncbi	GCA_002197625.1
Bombycoidea	Bombycidae	Bombyx mandarina		✓			✓	✓	ncbi	GCA_003987935.1
Bombycoidea	Bombycidae	Bombyx mori	✓	✓	✓	✓	✓	✓	ncbi	GCA_000151625.1
Papilionoidea	Riodinidae	Calephelis nemesis	✓	✓	✓	✓			ncbi	GCA_002245505.1
Papilionoidea	Riodinidae	Calephelis virginiensis	✓	✓	✓				ncbi	GCA_002245475.1
Noctuoidea	Erebidae	Callimorpha dominula	✓	✓	✓	✓			lepbase	http://download.lepbase.org/v4/sequence/Callimorpha_dominula_k41_-_scaffolds.fa.gz
Papilionoidea	Lycaenida	Calycopis cecrops	✓	✓	✓	✓			ncbi	GCA_001625245.1
Tineoidea	Gracillariidae	Cameraria ohridella		✓	✓	✓			lepbase	http://download.lepbase.org/v4/sequence/Cameraria_ohridella_k51_-_scaffolds.fa.gz
Pyraloidea	Crambidae	Chilo suppresalis	✓			✓		✓	ncbi	GCA_004000445.1
Tortricoidea	Tortricidae	Cydia pomonella	✓		✓	✓		✓	ncbi	GCA_003425675.2
Papilionoidea	Nymphalidae	Danaus plexippus	✓	✓	✓	✓	✓		ncbi	GCA_000235995.2
Papilionoidea	Nymphalidae	Dryas iulia	✓	✓	✓	✓	✓	✓	lepbase	http://download.lepbase.org/v4/sequence/Dryas_iulia_helico3_-_scaffolds.fa.gz
Papilionoidea	Nymphalidae	Eueides tales	✓	✓	✓	✓	✓	✓	lepbase	http://download.lepbase.org/v4/sequence/Eueides_tales_helico3_-_scaffolds.fa.gz
Pyraloidea	Pyralidae	Galleria mellonella		✓	✓	✓	✓	✓	ncbi	GCA_002589825.1
Papilionoidea	Nymphalidae	Heliconius erato	✓	✓	✓	✓	✓	✓	lepbase	http://download.lepbase.org/v4/sequence/Heliconius_erato_lativitta_v1_-_scaffolds.fa.gz
Papilionoidea	Nymphalidae	Heliconius melpomene		✓	✓	✓	✓	✓	ncbi	GCA_000313835.2
Papilionoidea	Nymphalidae	Heliconius sara		✓	✓	✓	✓	✓	lepbase	http://download.lepbase.org/v4/sequence/Heliconius_sara_helico3_-_scaffolds.fa.gz
Noctuoidea	Noctuidae	Helicoverpa armigera		✓	✓		✓	✓	ncbi	GCA_002156985.1
Noctuoidea	Noctuidae	Helicoverpa zea	✓	✓	✓	✓	✓	✓	ncbi	GCA_002150865.1
Noctuoidea	Noctuidae	Heliothis virescenes	✓	✓	✓	✓	✓	✓	ncbi	GCA_002382865.1
Noctuoidea	Erebidae	Hyphantria cunea		✓	✓	✓			ncbi	GCA_003709505.1
Gelechioidea	Cosmopterigidae	Hyposmocoma kahamanoa	✓		✓	✓	✓	✓	ncbi	GCA_003589595.1
Papilionoidea	Nymphalidae	Junonia coenia	✓	✓	✓	✓			lepbase	http://download.lepbase.org/v4/sequence/Junonia_coenia_JC_v1.0_-_scaffolds.fa.gz
Papilionoidea	Nymphalidae	Laparus doris	✓	✓	✓		✓		ncbi	GCA_900068335.1
Papilionoidea	Pieridae	Leptidea sinapis	✓	✓	✓	✓			ncbi	GCA_900199415.2
Papilionoidea	Hesperiidae	Lerema accius	✓	✓	✓	✓	✓	✓	ncbi	GCA_001278395.1
Noctuoidea	Noctuidae	Mamestra configurata		✓		✓			ncbi	GCA_002192655.2
Bombycoidea	Sphingidae	Manduca sexta	✓		✓	✓	✓	✓	ncbi	GCA_000262585.1
Papilionoidea	Hesperiidae	Megathymus ursus	✓	✓	✓	✓	✓	✓	ncbi	GCA_003671415.1
Papilionoidea	Nymphalidae	Melitae cinxia	✓	✓	✓	✓	✓		ncbi	GCA_000716385.1
Papilionoidea	Nymphalidae	Neruda aeode		✓			✓		ncbi	GCA_900068225.1
Geometroidea	Geometridae	Operophtera brumata			✓	✓	✓	✓	ncbi	GCA_001266575.1
Pyraloidea	Crambidae	Ostrinia furnacalis			✓	✓	✓	✓	ncbi	GCA_004193835.1
Papilionoidea	Papilionidae	Papilio glaucus					✓		ncbi	GCA_000931545.1
Papilionoidea	Papilionidae	Papilio machaon					✓	✓	ncbi	GCA_001298355.1
Papilionoidea	Papilionidae	Papilio polytes	✓	✓	✓	✓	✓	✓	ncbi	GCA_000836215.1
Papilionoidea	Papilionidae	Papilio xuthus	✓		✓	✓	✓	✓	ncbi	GCA_000836235.1
Papilionoidea	Nymphalidae	Pararge aegeria	✓	✓	✓		✓	✓	ncbi	GCA_900499025.1
Papilionoidea	Pieridae	Phoebis sennae	✓	✓	✓	✓	✓	✓	ncbi	GCA_001586405.1
Papilionoidea	Pieridae	Pieris napi	✓	✓				✓	lepbase	http://download.lepbase.org/v4/sequence/Pieris_napi_v1.1.scaffolds.fa.gz
Papilionoidea	Pieridae	Pieris rapae	✓	✓	✓	✓		✓	ncbi	GCA_001856805.1
Pyraloidea	Pyralidae	Plodia interpunctella	✓	✓	✓	✓	✓	✓	ncbi	GCA_900182495.1
Yponomeutoidea	Plutellidae	Plutella xylostella	✓		✓	✓		✓	ncbi	GCA_000330985.1
Papilionoidea	Nymphalidae	Polygonia c album			✓			✓	lepbase	http://download.lepbase.org/v4/sequence/Polygonia_c-album_k51_-_scaffolds.fa.gz
Noctuoidea	Noctuidae	Spodoptera frugiperda	✓		✓				ncbi	GCA_002213285.1
Noctuoidea	Noctuidae	Spodoptera litura	✓		✓	✓	✓	✓	ncbi	GCF_002706865.1
Noctuoidea	Noctuidae	Trichoplusia ni	✓	✓	✓	✓	✓	✓	ncbi	GCA_003590095.1
Papilionoidea	Nymphalidae	Vanessa tameamea	✓	✓	✓	✓	✓	✓	ncbi	GCA_002938995.1
		Outgroups
Culicomorpha	Culicidae	Aedes aegypti		✓					ncbi	GCA_002204515.1
Culicomorpha	Culicidae	Anophelus gambiae					✓		ncbi	GCA_000005575.1
Tephritoidea	Tephritidae	Bactrocera dorsalis	✓						ncbi	GCA_000789215.2
‎Chironomoidea	Chironomidae	Clunio marinus	✓						ncbi	GCA_900005825.1
Ephydroidea	Drosophilidae	Drosophila erecta						✓	ncbi	GCA_003286155.2
Ephydroidea	Drosophilidae	Drosophila guanche			✓				ncbi	GCA_900245975.1
Ephydroidea	Drosophilidae	Drosophila melanogaster		✓	✓	✓	✓		ncbi	GCA_000001215.4
Ephydroidea	Drosophilidae	Drosophila navojoa	✓			✓			ncbi	GCA_001654015.2
Ephydroidea	Drosophilidae	Drosophila obscura			✓			✓	ncbi	GCA_002217835.1
Ephydroidea	Drosophilidae	Drosophila serrata						✓	ncbi	GCA_002093755.1
Ephydroidea	Drosophilidae	Drosophila simulans				✓	✓		ncbi	GCA_000754195.3
Tephritoidea	Tephritidae	Zeugodacus cucurbitae	✓						ncbi	GCA_000806345.1
